# Nutrient copper signaling promotes protein turnover by allosteric activation of ubiquitin E2D conjugases

**DOI:** 10.1101/2021.02.15.431211

**Authors:** C.M. Opazo, A. Lotan, Z. Xiao, B. Zhang, M.A. Greenough, C.M. Lim, H. Trytell, A. Ramírez, A.A. Ukuwela, C.H. Mawal, J. McKenna, D.N. Saunders, R. Burke, P.R. Gooley, A.I. Bush

## Abstract

Nutrient copper supply is critical for cell growth and differentiation, and its disturbance is associated with major pathologies including cancer and neurodegeneration. Although increasing copper bioavailability in late Precambrian facilitated emergence of novel cuproproteins, their intricate regulation by this essential trace element remains largely cryptic. We found that subtle rises in cellular copper strikingly increase polyubiquitination and accelerate protein degradation within 30 minutes in numerous mammalian cell lines. We track this surprising observation to allostery induced in the UBE2D ubiquitin conjugase clade through a conserved CXXXC sub-femtomolar-affinity Cu^+^ binding motif. Thus, physiologic fluctuation in cytoplasmic Cu^+^ is coupled to the prompt degradation of UBE2D protein targets, including p53. In *Drosophila* harboring a larval-lethal knockdown of the nearly identical fly orthologue UbcD1, complementation with human UBE2D2 restored near-normal development, but mutation of its CXXXC Cu^+^ binding motif profoundly disrupted organogenesis. Nutrient Cu^+^ emerges as a trophic allosteric modulator of UBE2D activity through a structural motif whose evolution coincides with animal multicellularity.

**One Sentence Summary:** Modulation of nutrient copper impacts protein turnover and animal morphogenesis through conserved allostery of ubiquitin E2D conjugases.

**Hilights:**

- Nutrient copper supply is critical for cell growth and differentiation
- The E2D clade of ubiquitin conjugases contains a sub-femtomolar-affinity Cu^+^ binding motif
- Allosteric activation by Cu^+^ markedly accelerates protein polyubiquitination
- This sensor couples physiologic fluctuations in cytoplasmic Cu^+^ with the degradation rate of E2D targets, including p53
- This metazoan signaling mechanism is critical for *drosophila* morphogenesis

**In Brief:** Conserved allostery of ubiquitin E2D conjugases links nutrient copper signaling to protein degradation and animal morphogenesis.

Graphical Abstract
