## Supplemental Tables 1,2,3,4,5,7 for "Nutrient copper signaling promotes protein turnover by allosteric activation of ubiquitin E2D conjugases": Table S4.xlsx

### Sheet: 2
node	Ensembl	Degree	BetweennessCentrality	AverageShortestPathLength	ClosenessCentrality	ClusteringCoefficient	Eccentricity	NeighborhoodConnectivity	Radiality	Stress	TopologicalCoefficient
CSNK2A1	ENSG00000101266	2	0.0769231	2.11538	0.472727	0	4	11	0.776923	86	0.5
NEDD8	ENSG00000129559	1	0	2.19231	0.45614	0	4	21	0.761538	0	0
NPLOC4	ENSG00000182446	1	0	3.07692	0.325	0	5	2	0.584615	0	0
PSMA1	ENSG00000129084	20	0.00064777	1.30769	0.764706	0.994737	3	20.1	0.938462	8	0.8375
PSMA2	ENSG00000106588	19	0	1.46154	0.684211	1	4	20.1053	0.907692	0	0.913876
PSMA3	ENSG00000100567	20	0.00064777	1.30769	0.764706	0.994737	3	20.1	0.938462	8	0.8375
PSMA4	ENSG00000041357	20	0.00064777	1.30769	0.764706	0.994737	3	20.1	0.938462	8	0.8375
PSMA5	ENSG00000143106	20	0.00064777	1.30769	0.764706	0.994737	3	20.1	0.938462	8	0.8375
PSMA6	ENSG00000100902	20	0.00064777	1.30769	0.764706	0.994737	3	20.1	0.938462	8	0.8375
PSMA7	ENSG00000101182	20	0.00064777	1.30769	0.764706	0.994737	3	20.1	0.938462	8	0.8375
PSMB1	ENSG00000008018	20	0.00064777	1.30769	0.764706	0.994737	3	20.1	0.938462	8	0.8375
PSMB2	ENSG00000126067	21	0.14834	1.23077	0.8125	0.9	3	19.1905	0.953846	104	0.797619
PSMB3	ENSG00000277791	20	0.00064777	1.30769	0.764706	0.994737	3	20.1	0.938462	8	0.8375
PSMB4	ENSG00000159377	20	0.00064777	1.30769	0.764706	0.994737	3	20.1	0.938462	8	0.8375
PSMB5	ENSG00000100804	20	0.00064777	1.30769	0.764706	0.994737	3	20.1	0.938462	8	0.8375
PSMB6	ENSG00000142507	20	0.00064777	1.30769	0.764706	0.994737	3	20.1	0.938462	8	0.8375
PSMB7	ENSG00000136930	20	0.00064777	1.30769	0.764706	0.994737	3	20.1	0.938462	8	0.8375
PSMC1	ENSG00000100764	21	0.0775708	1.26923	0.787879	0.9	3	19.1429	0.946154	58	0.830228
PSMC2	ENSG00000161057	20	0.00064777	1.30769	0.764706	0.994737	3	20.1	0.938462	8	0.8375
PSMC3	ENSG00000165916	20	0.00064777	1.30769	0.764706	0.994737	3	20.1	0.938462	8	0.8375
PSMC4	ENSG00000013275	20	0.00064777	1.30769	0.764706	0.994737	3	20.1	0.938462	8	0.8375
PSMC5	ENSG00000087191	20	0.00064777	1.30769	0.764706	0.994737	3	20.1	0.938462	8	0.8375
PSMC6	ENSG00000100519	20	0.00064777	1.30769	0.764706	0.994737	3	20.1	0.938462	8	0.8375
SUV39H1	ENSG00000101945	1	0	3.07692	0.325	0	5	2	0.584615	0	0
TP53	ENSG00000141510	21	0.218462	1.23077	0.8125	0.814286	3	18.3333	0.953846	250	0.792961
TXNL1	ENSG00000091164	1	0	2.23077	0.448276	0	4	21	0.753846	0	0
UBXN7	ENSG00000163960	2	0.0769231	2.11538	0.472727	0	4	11	0.776923	50	0.5

### Sheet: 1
#node1	node2	node1_string_internal_id	node2_string_internal_id	node1_external_id	node2_external_id	experimentally_determined_interaction	coexpression	phylogenetic_cooccurrence	homology	database_annotated	automated_textmining	combined_score
PSMC6	PSMC3	1860306	1847998	9606.ENSP00000401802	9606.ENSP00000298852	0.991	0.952	0.513	0.903	0.9	0	0.999
PSMC6	PSMA4	1860306	1842214	9606.ENSP00000401802	9606.ENSP00000044462	0.998	0.943	0	0	0.9	0	0.999
PSMC3	PSMB6	1847998	1846162	9606.ENSP00000298852	9606.ENSP00000270586	0.995	0.748	0	0	0.9	0	0.999
PSMB3	PSMA2	1843022	1842974	9606.ENSP00000225426	9606.ENSP00000223321	0.997	0.952	0	0	0.9	0	0.999
PSMA5	PSMC4	1846187	1842267	9606.ENSP00000271308	9606.ENSP00000157812	0.997	0.781	0	0	0.9	0	0.999
PSMA6	PSMC4	1844920	1842267	9606.ENSP00000261479	9606.ENSP00000157812	0.997	0.353	0	0	0.9	0	0.999
PSMA1	PSMC2	1861079	1847374	9606.ENSP00000414359	9606.ENSP00000292644	0.988	0.87	0	0	0.9	0	0.999
PSMA1	PSMC6	1861079	1860306	9606.ENSP00000414359	9606.ENSP00000401802	0.99	0.888	0	0	0.9	0	0.999
PSMA7	PSMC4	1855365	1842267	9606.ENSP00000359910	9606.ENSP00000157812	0.995	0.572	0	0	0.9	0	0.999
PSMB1	PSMC1	1845087	1844882	9606.ENSP00000262193	9606.ENSP00000261303	0.997	0.957	0	0	0.9	0	0.999
PSMC2	PSMA3	1847374	1842599	9606.ENSP00000292644	9606.ENSP00000216455	0.988	0.833	0	0	0.9	0	0.999
PSMC6	PSMC5	1860306	1849313	9606.ENSP00000401802	9606.ENSP00000310572	0.998	0.952	0.516	0.93	0.9	0	0.999
PSMC3	PSMA5	1847998	1846187	9606.ENSP00000298852	9606.ENSP00000271308	0.997	0.755	0	0	0.9	0	0.999
PSMB2	PSMC3	1855861	1847998	9606.ENSP00000362334	9606.ENSP00000298852	0.997	0.595	0	0	0.9	0	0.999
PSMB2	PSMB1	1855861	1845087	9606.ENSP00000362334	9606.ENSP00000262193	0.997	0.955	0	0.712	0.9	0	0.999
PSMB2	PSMC4	1855861	1842267	9606.ENSP00000362334	9606.ENSP00000157812	0.997	0.74	0	0	0.9	0	0.999
PSMC5	PSMC2	1849313	1847374	9606.ENSP00000310572	9606.ENSP00000292644	0.989	0.956	0.419	0.936	0.9	0	0.999
PSMB6	PSMB1	1846162	1845087	9606.ENSP00000270586	9606.ENSP00000262193	0.996	0.962	0	0.652	0.9	0	0.999
PSMB2	PSMA5	1855861	1846187	9606.ENSP00000362334	9606.ENSP00000271308	0.997	0.965	0	0	0.9	0	0.999
PSMB2	PSMC1	1855861	1844882	9606.ENSP00000362334	9606.ENSP00000261303	0.997	0.741	0	0	0.9	0	0.999
PSMC3	PSMC4	1847998	1842267	9606.ENSP00000298852	9606.ENSP00000157812	0.997	0.878	0.506	0.914	0.9	0	0.999
PSMB3	PSMA4	1843022	1842214	9606.ENSP00000225426	9606.ENSP00000044462	0.997	0.954	0	0	0.9	0	0.999
PSMA1	PSMB3	1861079	1843022	9606.ENSP00000414359	9606.ENSP00000225426	0.997	0.955	0	0	0.9	0	0.999
PSMC6	PSMB5	1860306	1854354	9606.ENSP00000401802	9606.ENSP00000355325	0.99	0.792	0	0	0.9	0	0.999
PSMC5	PSMA6	1849313	1844920	9606.ENSP00000310572	9606.ENSP00000261479	0.997	0.616	0	0	0.9	0	0.999
PSMB6	PSMA6	1846162	1844920	9606.ENSP00000270586	9606.ENSP00000261479	0.996	0.781	0	0	0.9	0	0.999
PSMA5	PSMA2	1846187	1842974	9606.ENSP00000271308	9606.ENSP00000223321	0.998	0.969	0.448	0.854	0.9	0	0.999
PSMC5	PSMB6	1849313	1846162	9606.ENSP00000310572	9606.ENSP00000270586	0.983	0.716	0	0	0.9	0	0.999
PSMB5	PSMC5	1854354	1849313	9606.ENSP00000355325	9606.ENSP00000310572	0.995	0.588	0	0	0.9	0	0.999
PSMB5	PSMB4	1854354	1847239	9606.ENSP00000355325	9606.ENSP00000290541	0.996	0.944	0	0	0.9	0	0.999
PSMA5	PSMA4	1846187	1842214	9606.ENSP00000271308	9606.ENSP00000044462	0.998	0.971	0.491	0.842	0.9	0	0.999
PSMA5	PSMB6	1846187	1846162	9606.ENSP00000271308	9606.ENSP00000270586	0.996	0.959	0.232	0	0.9	0	0.999
PSMA2	PSMC4	1842974	1842267	9606.ENSP00000223321	9606.ENSP00000157812	0.997	0.748	0	0	0	0	0.999
PSMB4	PSMB3	1847239	1843022	9606.ENSP00000290541	9606.ENSP00000225426	0.997	0.964	0	0	0.9	0	0.999
PSMC2	PSMB7	1847374	1844696	9606.ENSP00000292644	9606.ENSP00000259457	0.973	0.872	0	0	0.9	0	0.999
PSMB4	PSMB6	1847239	1846162	9606.ENSP00000290541	9606.ENSP00000270586	0.996	0.963	0	0	0.9	0	0.999
PSMB6	PSMA4	1846162	1842214	9606.ENSP00000270586	9606.ENSP00000044462	0.996	0.954	0	0	0.9	0	0.999
PSMC5	PSMB7	1849313	1844696	9606.ENSP00000310572	9606.ENSP00000259457	0.995	0.766	0	0	0.9	0	0.999
PSMB6	PSMB3	1846162	1843022	9606.ENSP00000270586	9606.ENSP00000225426	0.996	0.965	0	0.689	0.9	0	0.999
PSMC5	PSMC3	1849313	1847998	9606.ENSP00000310572	9606.ENSP00000298852	0.989	0.93	0.482	0.922	0.9	0	0.999
PSMC6	PSMB2	1860306	1855861	9606.ENSP00000401802	9606.ENSP00000362334	0.997	0.947	0	0	0.9	0	0.999
PSMA3	PSMC4	1842599	1842267	9606.ENSP00000216455	9606.ENSP00000157812	0.997	0.548	0	0	0.9	0	0.999
PSMB6	PSMA3	1846162	1842599	9606.ENSP00000270586	9606.ENSP00000216455	0.997	0.954	0	0	0.9	0	0.999
PSMA1	PSMA2	1861079	1842974	9606.ENSP00000414359	9606.ENSP00000223321	0.998	0.962	0.32	0.833	0.9	0	0.999
PSMC5	PSMA5	1849313	1846187	9606.ENSP00000310572	9606.ENSP00000271308	0.998	0.608	0	0	0.9	0	0.999
PSMA1	PSMA6	1861079	1844920	9606.ENSP00000414359	9606.ENSP00000261479	0.998	0.968	0	0.778	0.9	0	0.999
PSMC1	PSMA2	1844882	1842974	9606.ENSP00000261303	9606.ENSP00000223321	0.998	0.581	0	0	0	0	0.999
PSMA1	PSMC4	1861079	1842267	9606.ENSP00000414359	9606.ENSP00000157812	0.997	0.587	0	0	0.9	0	0.999
PSMC5	PSMA3	1849313	1842599	9606.ENSP00000310572	9606.ENSP00000216455	0.997	0.505	0	0	0.9	0	0.999
PSMB5	PSMA6	1854354	1844920	9606.ENSP00000355325	9606.ENSP00000261479	0.996	0.814	0	0	0.9	0	0.999
PSMA1	PSMA3	1861079	1842599	9606.ENSP00000414359	9606.ENSP00000216455	0.997	0.969	0.295	0.756	0.9	0	0.999
PSMA7	PSMA2	1855365	1842974	9606.ENSP00000359910	9606.ENSP00000223321	0.996	0.928	0.305	0.893	0.9	0	0.999
PSMB5	PSMB3	1854354	1843022	9606.ENSP00000355325	9606.ENSP00000225426	0.996	0.842	0	0.674	0.9	0	0.999
PSMC6	PSMB1	1860306	1845087	9606.ENSP00000401802	9606.ENSP00000262193	0.997	0.881	0	0	0.9	0	0.999
PSMC2	PSMC1	1847374	1844882	9606.ENSP00000292644	9606.ENSP00000261303	0.989	0.958	0.505	0.908	0.9	0	0.999
PSMC5	PSMB3	1849313	1843022	9606.ENSP00000310572	9606.ENSP00000225426	0.995	0.542	0	0	0.9	0	0.999
PSMC2	PSMC4	1847374	1842267	9606.ENSP00000292644	9606.ENSP00000157812	0.989	0.952	0.438	0.9	0.9	0	0.999
PSMA1	PSMB4	1861079	1847239	9606.ENSP00000414359	9606.ENSP00000290541	0.997	0.889	0	0	0.9	0	0.999
PSMB2	PSMB3	1855861	1843022	9606.ENSP00000362334	9606.ENSP00000225426	0.997	0.966	0	0	0.9	0	0.999
PSMA5	PSMB7	1846187	1844696	9606.ENSP00000271308	9606.ENSP00000259457	0.996	0.938	0	0	0.9	0	0.999
PSMA7	PSMA5	1855365	1846187	9606.ENSP00000359910	9606.ENSP00000271308	0.996	0.941	0.417	0.877	0.9	0	0.999
PSMB4	PSMA3	1847239	1842599	9606.ENSP00000290541	9606.ENSP00000216455	0.997	0.832	0	0	0.9	0	0.999
PSMC1	PSMB3	1844882	1843022	9606.ENSP00000261303	9606.ENSP00000225426	0.985	0.365	0	0	0.9	0	0.999
PSMC2	PSMA6	1847374	1844920	9606.ENSP00000292644	9606.ENSP00000261479	0.988	0.681	0	0	0.9	0	0.999
PSMC5	PSMA2	1849313	1842974	9606.ENSP00000310572	9606.ENSP00000223321	0.998	0.684	0	0	0	0	0.999
PSMC6	PSMC1	1860306	1844882	9606.ENSP00000401802	9606.ENSP00000261303	0.998	0.955	0.514	0.913	0.9	0	0.999
PSMB2	PSMA6	1855861	1844920	9606.ENSP00000362334	9606.ENSP00000261479	0.997	0.916	0	0	0.9	0	0.999
PSMC5	PSMB1	1849313	1845087	9606.ENSP00000310572	9606.ENSP00000262193	0.997	0.765	0	0	0.9	0	0.999
PSMA1	PSMA5	1861079	1846187	9606.ENSP00000414359	9606.ENSP00000271308	0.998	0.965	0.465	0.825	0.9	0	0.999
PSMC6	PSMA3	1860306	1842599	9606.ENSP00000401802	9606.ENSP00000216455	0.997	0.933	0	0	0.9	0	0.999
PSMC6	PSMB7	1860306	1844696	9606.ENSP00000401802	9606.ENSP00000259457	0.992	0.744	0	0	0.9	0	0.999
PSMC6	PSMB4	1860306	1847239	9606.ENSP00000401802	9606.ENSP00000290541	0.996	0.733	0	0	0.9	0	0.999
PSMB4	PSMB1	1847239	1845087	9606.ENSP00000290541	9606.ENSP00000262193	0.997	0.963	0	0	0.9	0	0.999
PSMA5	PSMB1	1846187	1845087	9606.ENSP00000271308	9606.ENSP00000262193	0.997	0.964	0.402	0	0.9	0	0.999
PSMB1	PSMB3	1845087	1843022	9606.ENSP00000262193	9606.ENSP00000225426	0.997	0.955	0.206	0.758	0.9	0	0.999
PSMB7	PSMC4	1844696	1842267	9606.ENSP00000259457	9606.ENSP00000157812	0.996	0.688	0	0	0.9	0	0.999
PSMA7	PSMB3	1855365	1843022	9606.ENSP00000359910	9606.ENSP00000225426	0.996	0.956	0	0	0.9	0	0.999
PSMC3	PSMC1	1847998	1844882	9606.ENSP00000298852	9606.ENSP00000261303	0.997	0.955	0.51	0.921	0.9	0	0.999
PSMA1	PSMA7	1861079	1855365	9606.ENSP00000414359	9606.ENSP00000359910	0.996	0.955	0.412	0.842	0.9	0	0.999
PSMA1	PSMB1	1861079	1845087	9606.ENSP00000414359	9606.ENSP00000262193	0.997	0.961	0.223	0	0.9	0	0.999
PSMB5	PSMA3	1854354	1842599	9606.ENSP00000355325	9606.ENSP00000216455	0.996	0.927	0	0	0.9	0	0.999
PSMB5	PSMA4	1854354	1842214	9606.ENSP00000355325	9606.ENSP00000044462	0.996	0.881	0	0	0.9	0	0.999
PSMA6	PSMA4	1844920	1842214	9606.ENSP00000261479	9606.ENSP00000044462	0.998	0.967	0.281	0.835	0.9	0	0.999
PSMC2	PSMB4	1847374	1847239	9606.ENSP00000292644	9606.ENSP00000290541	0.978	0.758	0	0	0.9	0	0.999
PSMA7	PSMC5	1855365	1849313	9606.ENSP00000359910	9606.ENSP00000310572	0.994	0.759	0	0	0.9	0	0.999
PSMB6	PSMC4	1846162	1842267	9606.ENSP00000270586	9606.ENSP00000157812	0.995	0.718	0	0	0.9	0	0.999
PSMB2	PSMC5	1855861	1849313	9606.ENSP00000362334	9606.ENSP00000310572	0.997	0.723	0	0	0.9	0	0.999
PSMA1	PSMB5	1861079	1854354	9606.ENSP00000414359	9606.ENSP00000355325	0.997	0.891	0	0	0.9	0	0.999
PSMC5	PSMA4	1849313	1842214	9606.ENSP00000310572	9606.ENSP00000044462	0.998	0.858	0	0	0.9	0	0.999
PSMC3	PSMA6	1847998	1844920	9606.ENSP00000298852	9606.ENSP00000261479	0.997	0.476	0	0	0.9	0	0.999
PSMA5	PSMA3	1846187	1842599	9606.ENSP00000271308	9606.ENSP00000216455	0.997	0.97	0.326	0.833	0.9	0	0.999
PSMA6	PSMA2	1844920	1842974	9606.ENSP00000261479	9606.ENSP00000223321	0.998	0.966	0.234	0.859	0.9	0	0.999
PSMB2	PSMA7	1855861	1855365	9606.ENSP00000362334	9606.ENSP00000359910	0.995	0.954	0	0	0.9	0	0.999
PSMA1	PSMB6	1861079	1846162	9606.ENSP00000414359	9606.ENSP00000270586	0.997	0.955	0	0	0.9	0	0.999
PSMC5	PSMC4	1849313	1842267	9606.ENSP00000310572	9606.ENSP00000157812	0.997	0.929	0.494	0.918	0.9	0	0.999
PSMC1	PSMC4	1844882	1842267	9606.ENSP00000261303	9606.ENSP00000157812	0.997	0.954	0.488	0.946	0.9	0	0.999
PSMB1	PSMA2	1845087	1842974	9606.ENSP00000262193	9606.ENSP00000223321	0.997	0.959	0.244	0	0.9	0	0.999
PSMB4	PSMA4	1847239	1842214	9606.ENSP00000290541	9606.ENSP00000044462	0.997	0.911	0	0	0.9	0	0.999
PSMB1	PSMB7	1845087	1844696	9606.ENSP00000262193	9606.ENSP00000259457	0.996	0.929	0	0	0.9	0	0.999
PSMC6	PSMA2	1860306	1842974	9606.ENSP00000401802	9606.ENSP00000223321	0.998	0.868	0	0	0	0	0.999
PSMA7	PSMB5	1855365	1854354	9606.ENSP00000359910	9606.ENSP00000355325	0.992	0.737	0	0	0.9	0	0.999
PSMC6	PSMA7	1860306	1855365	9606.ENSP00000401802	9606.ENSP00000359910	0.995	0.908	0	0	0.9	0	0.999
PSMA7	PSMC3	1855365	1847998	9606.ENSP00000359910	9606.ENSP00000298852	0.994	0.577	0	0	0.9	0	0.999
PSMB6	PSMB7	1846162	1844696	9606.ENSP00000270586	9606.ENSP00000259457	0.992	0.939	0.208	0.775	0.9	0	0.999
PSMC6	PSMC2	1860306	1847374	9606.ENSP00000401802	9606.ENSP00000292644	0.989	0.966	0.5	0.924	0.9	0	0.999
PSMA7	PSMC1	1855365	1844882	9606.ENSP00000359910	9606.ENSP00000261303	0.994	0.388	0	0	0.9	0	0.999
PSMB3	PSMC4	1843022	1842267	9606.ENSP00000225426	9606.ENSP00000157812	0.992	0.464	0	0	0.9	0	0.999
PSMB5	PSMC4	1854354	1842267	9606.ENSP00000355325	9606.ENSP00000157812	0.996	0.739	0	0	0.9	0	0.999
PSMB7	PSMB3	1844696	1843022	9606.ENSP00000259457	9606.ENSP00000225426	0.996	0.878	0	0	0.9	0	0.999
PSMB3	PSMA3	1843022	1842599	9606.ENSP00000225426	9606.ENSP00000216455	0.997	0.878	0	0	0.9	0	0.999
PSMA2	PSMA4	1842974	1842214	9606.ENSP00000223321	9606.ENSP00000044462	0.998	0.969	0.282	0.871	0.9	0	0.999
PSMC3	PSMC2	1847998	1847374	9606.ENSP00000298852	9606.ENSP00000292644	0.989	0.954	0.457	0.898	0.9	0	0.999
PSMC6	PSMA6	1860306	1844920	9606.ENSP00000401802	9606.ENSP00000261479	0.997	0.693	0	0	0.9	0	0.999
PSMA6	PSMA3	1844920	1842599	9606.ENSP00000261479	9606.ENSP00000216455	0.997	0.954	0	0.808	0.9	0	0.999
PSMC3	PSMB7	1847998	1844696	9606.ENSP00000298852	9606.ENSP00000259457	0.991	0.772	0	0	0.9	0	0.999
PSMA6	PSMB3	1844920	1843022	9606.ENSP00000261479	9606.ENSP00000225426	0.997	0.865	0	0	0.9	0	0.999
PSMC3	PSMA4	1847998	1842214	9606.ENSP00000298852	9606.ENSP00000044462	0.997	0.766	0	0	0.9	0	0.999
PSMB2	PSMA3	1855861	1842599	9606.ENSP00000362334	9606.ENSP00000216455	0.997	0.847	0	0	0.9	0	0.999
PSMC1	PSMA3	1844882	1842599	9606.ENSP00000261303	9606.ENSP00000216455	0.997	0.712	0	0	0.9	0	0.999
PSMB2	PSMB5	1855861	1854354	9606.ENSP00000362334	9606.ENSP00000355325	0.996	0.966	0	0	0.9	0	0.999
PSMB5	PSMB1	1854354	1845087	9606.ENSP00000355325	9606.ENSP00000262193	0.995	0.956	0	0.657	0.9	0	0.999
PSMB2	PSMA2	1855861	1842974	9606.ENSP00000362334	9606.ENSP00000223321	0.997	0.955	0	0	0.9	0	0.999
PSMC1	PSMA4	1844882	1842214	9606.ENSP00000261303	9606.ENSP00000044462	0.997	0.852	0	0	0.9	0	0.999
PSMB5	PSMA2	1854354	1842974	9606.ENSP00000355325	9606.ENSP00000223321	0.996	0.884	0.218	0	0.9	0	0.999
PSMB1	PSMA6	1845087	1844920	9606.ENSP00000262193	9606.ENSP00000261479	0.997	0.814	0	0	0.9	0	0.999
PSMB4	PSMA2	1847239	1842974	9606.ENSP00000290541	9606.ENSP00000223321	0.997	0.958	0	0	0.9	0	0.999
PSMB5	PSMB6	1854354	1846162	9606.ENSP00000355325	9606.ENSP00000270586	0.992	0.958	0.296	0.759	0.9	0	0.999
PSMB6	PSMA2	1846162	1842974	9606.ENSP00000270586	9606.ENSP00000223321	0.996	0.955	0	0	0.9	0	0.999
PSMA7	PSMB7	1855365	1844696	9606.ENSP00000359910	9606.ENSP00000259457	0.992	0.796	0	0	0.9	0	0.999
PSMA5	PSMC1	1846187	1844882	9606.ENSP00000271308	9606.ENSP00000261303	0.998	0.575	0	0	0.9	0	0.999
PSMC2	PSMB6	1847374	1846162	9606.ENSP00000292644	9606.ENSP00000270586	0.973	0.695	0	0	0.9	0	0.999
PSMA3	PSMA4	1842599	1842214	9606.ENSP00000216455	9606.ENSP00000044462	0.997	0.969	0.425	0.765	0.9	0	0.999
PSMB7	PSMA4	1844696	1842214	9606.ENSP00000259457	9606.ENSP00000044462	0.996	0.961	0	0	0.9	0	0.999
PSMB4	PSMA6	1847239	1844920	9606.ENSP00000290541	9606.ENSP00000261479	0.997	0.857	0	0	0.9	0	0.999
PSMA1	PSMC3	1861079	1847998	9606.ENSP00000414359	9606.ENSP00000298852	0.997	0.485	0	0	0.9	0	0.999
PSMB5	PSMB7	1854354	1844696	9606.ENSP00000355325	9606.ENSP00000259457	0.992	0.966	0.225	0.721	0.9	0	0.999
PSMB5	PSMA5	1854354	1846187	9606.ENSP00000355325	9606.ENSP00000271308	0.996	0.964	0.302	0	0.9	0	0.999
PSMC6	PSMA5	1860306	1846187	9606.ENSP00000401802	9606.ENSP00000271308	0.998	0.893	0	0	0.9	0	0.999
PSMA7	PSMB1	1855365	1845087	9606.ENSP00000359910	9606.ENSP00000262193	0.995	0.955	0.256	0	0.9	0	0.999
PSMA1	PSMB2	1861079	1855861	9606.ENSP00000414359	9606.ENSP00000362334	0.997	0.955	0	0	0.9	0	0.999
PSMC1	PSMB7	1844882	1844696	9606.ENSP00000261303	9606.ENSP00000259457	0.996	0.851	0	0	0.9	0	0.999
PSMA5	PSMA6	1846187	1844920	9606.ENSP00000271308	9606.ENSP00000261479	0.997	0.914	0.299	0.813	0.9	0	0.999
PSMB6	PSMC1	1846162	1844882	9606.ENSP00000270586	9606.ENSP00000261303	0.994	0.776	0	0	0.9	0	0.999
PSMA7	PSMA3	1855365	1842599	9606.ENSP00000359910	9606.ENSP00000216455	0.996	0.854	0.341	0.816	0.9	0	0.999
PSMB1	PSMA4	1845087	1842214	9606.ENSP00000262193	9606.ENSP00000044462	0.997	0.963	0.29	0	0.9	0	0.999
PSMB2	PSMC2	1855861	1847374	9606.ENSP00000362334	9606.ENSP00000292644	0.988	0.853	0	0	0.9	0	0.999
PSMA7	PSMA6	1855365	1844920	9606.ENSP00000359910	9606.ENSP00000261479	0.996	0.852	0.339	0.833	0.9	0	0.999
PSMC5	PSMB4	1849313	1847239	9606.ENSP00000310572	9606.ENSP00000290541	0.997	0.694	0	0	0.9	0	0.999
PSMA1	PSMA4	1861079	1842214	9606.ENSP00000414359	9606.ENSP00000044462	0.998	0.969	0.424	0.771	0.9	0	0.999
PSMC2	PSMB1	1847374	1845087	9606.ENSP00000292644	9606.ENSP00000262193	0.988	0.895	0	0	0.9	0	0.999
PSMC2	PSMA5	1847374	1846187	9606.ENSP00000292644	9606.ENSP00000271308	0.988	0.837	0	0	0.9	0	0.999
PSMC2	PSMA4	1847374	1842214	9606.ENSP00000292644	9606.ENSP00000044462	0.988	0.944	0	0	0.9	0	0.999
PSMC5	PSMC1	1849313	1844882	9606.ENSP00000310572	9606.ENSP00000261303	0.989	0.954	0.496	0.933	0.9	0	0.999
PSMB2	PSMB7	1855861	1844696	9606.ENSP00000362334	9606.ENSP00000259457	0.996	0.804	0	0	0.9	0	0.999
PSMC3	PSMA3	1847998	1842599	9606.ENSP00000298852	9606.ENSP00000216455	0.997	0.322	0	0	0.9	0	0.999
PSMA7	PSMB6	1855365	1846162	9606.ENSP00000359910	9606.ENSP00000270586	0.992	0.814	0.243	0	0.9	0	0.999
PSMA1	PSMC5	1861079	1849313	9606.ENSP00000414359	9606.ENSP00000310572	0.997	0.705	0	0	0.9	0	0.999
PSMC3	PSMB4	1847998	1847239	9606.ENSP00000298852	9606.ENSP00000290541	0.997	0.407	0	0	0.9	0	0.999
PSMB4	PSMC4	1847239	1842267	9606.ENSP00000290541	9606.ENSP00000157812	0.997	0.667	0	0	0.9	0	0.999
PSMA6	PSMB7	1844920	1844696	9606.ENSP00000261479	9606.ENSP00000259457	0.996	0.928	0	0	0.9	0	0.999
PSMC6	PSMB3	1860306	1843022	9606.ENSP00000401802	9606.ENSP00000225426	0.984	0.816	0	0	0.9	0	0.999
PSMB5	PSMC2	1854354	1847374	9606.ENSP00000355325	9606.ENSP00000292644	0.973	0.73	0	0	0.9	0	0.999
PSMA7	PSMB4	1855365	1847239	9606.ENSP00000359910	9606.ENSP00000290541	0.996	0.945	0	0	0.9	0	0.999
PSMB7	PSMA3	1844696	1842599	9606.ENSP00000259457	9606.ENSP00000216455	0.997	0.846	0	0	0.9	0	0.999
PSMC6	PSMB6	1860306	1846162	9606.ENSP00000401802	9606.ENSP00000270586	0.991	0.774	0	0	0.9	0	0.999
PSMB7	PSMA2	1844696	1842974	9606.ENSP00000259457	9606.ENSP00000223321	0.996	0.866	0	0	0.9	0	0.999
PSMB4	PSMA5	1847239	1846187	9606.ENSP00000290541	9606.ENSP00000271308	0.997	0.964	0	0	0.9	0	0.999
PSMA2	PSMA3	1842974	1842599	9606.ENSP00000223321	9606.ENSP00000216455	0.997	0.964	0.211	0.808	0.9	0	0.999
PSMB1	PSMA3	1845087	1842599	9606.ENSP00000262193	9606.ENSP00000216455	0.997	0.935	0	0	0.9	0	0.999
PSMA6	PSMC1	1844920	1844882	9606.ENSP00000261479	9606.ENSP00000261303	0.997	0.599	0	0	0.9	0	0.999
PSMC4	PSMA4	1842267	1842214	9606.ENSP00000157812	9606.ENSP00000044462	0.997	0.831	0	0	0.9	0	0.999
PSMB2	PSMA4	1855861	1842214	9606.ENSP00000362334	9606.ENSP00000044462	0.997	0.954	0	0	0.9	0	0.999
PSMB1	PSMC4	1845087	1842267	9606.ENSP00000262193	9606.ENSP00000157812	0.997	0.912	0	0	0.9	0	0.999
PSMA1	PSMB7	1861079	1844696	9606.ENSP00000414359	9606.ENSP00000259457	0.997	0.896	0	0	0.9	0	0.999
PSMB5	PSMC3	1854354	1847998	9606.ENSP00000355325	9606.ENSP00000298852	0.996	0.759	0	0	0.9	0	0.999
PSMC3	PSMB3	1847998	1843022	9606.ENSP00000298852	9606.ENSP00000225426	0.995	0.719	0	0	0.9	0	0.999
PSMC3	PSMB1	1847998	1845087	9606.ENSP00000298852	9606.ENSP00000262193	0.997	0.827	0	0	0.9	0	0.999
PSMC6	PSMC4	1860306	1842267	9606.ENSP00000401802	9606.ENSP00000157812	0.997	0.952	0.515	0.914	0.9	0	0.999
PSMA5	PSMB3	1846187	1843022	9606.ENSP00000271308	9606.ENSP00000225426	0.997	0.961	0	0	0.9	0	0.999
PSMA7	PSMA4	1855365	1842214	9606.ENSP00000359910	9606.ENSP00000044462	0.996	0.954	0.349	0.867	0.9	0	0.999
PSMA7	PSMC2	1855365	1847374	9606.ENSP00000359910	9606.ENSP00000292644	0.984	0.854	0	0	0.9	0	0.999
PSMB5	PSMC1	1854354	1844882	9606.ENSP00000355325	9606.ENSP00000261303	0.99	0.526	0	0	0.9	0	0.999
PSMB4	PSMB7	1847239	1844696	9606.ENSP00000290541	9606.ENSP00000259457	0.996	0.86	0	0	0.9	0	0.999
PSMB2	PSMB6	1855861	1846162	9606.ENSP00000362334	9606.ENSP00000270586	0.996	0.958	0	0	0.9	0	0.999
PSMB4	PSMC1	1847239	1844882	9606.ENSP00000290541	9606.ENSP00000261303	0.997	0.639	0	0	0.9	0	0.999
PSMB2	PSMB4	1855861	1847239	9606.ENSP00000362334	9606.ENSP00000290541	0.997	0.959	0	0	0.9	0	0.999
PSMA1	PSMC1	1861079	1844882	9606.ENSP00000414359	9606.ENSP00000261303	0.997	0.609	0	0	0.9	0	0.999
PSMC3	PSMA2	1847998	1842974	9606.ENSP00000298852	9606.ENSP00000223321	0.997	0.48	0	0	0	0	0.998
PSMC2	PSMB3	1847374	1843022	9606.ENSP00000292644	9606.ENSP00000225426	0.921	0.852	0	0	0.9	0	0.998
PSMC2	PSMA2	1847374	1842974	9606.ENSP00000292644	9606.ENSP00000223321	0.944	0.87	0	0	0	0	0.992
PSMB2	UBXN7	1855861	1847712	9606.ENSP00000362334	9606.ENSP00000296328	0.955	0.111	0	0	0	0	0.958
NPLOC4	UBXN7	1851351	1847712	9606.ENSP00000331487	9606.ENSP00000296328	0.888	0.219	0	0	0.54	0	0.956
TP53	CSNK2A1	1846083	1842650	9606.ENSP00000269305	9606.ENSP00000217244	0.387	0	0	0	0.9	0	0.936
PSMC5	TP53	1849313	1846083	9606.ENSP00000310572	9606.ENSP00000269305	0.36	0	0	0	0.9	0	0.933
TP53	PSMB3	1846083	1843022	9606.ENSP00000269305	9606.ENSP00000225426	0.36	0	0	0	0.9	0	0.933
TP53	NEDD8	1846083	1844012	9606.ENSP00000269305	9606.ENSP00000250495	0.236	0.07	0	0	0.9	0	0.922
TP53	PSMC1	1846083	1844882	9606.ENSP00000269305	9606.ENSP00000261303	0.133	0	0	0	0.9	0	0.909
PSMB2	TP53	1855861	1846083	9606.ENSP00000362334	9606.ENSP00000269305	0	0.106	0	0	0.9	0	0.906
PSMB4	TP53	1847239	1846083	9606.ENSP00000290541	9606.ENSP00000269305	0	0.083	0	0	0.9	0	0.904
PSMB6	TP53	1846162	1846083	9606.ENSP00000270586	9606.ENSP00000269305	0	0.07	0	0	0.9	0	0.903
TP53	PSMB1	1846083	1845087	9606.ENSP00000269305	9606.ENSP00000262193	0	0.068	0	0	0.9	0	0.902
UBR4	TRIM32	1856265	1856027	9606.ENSP00000364403	9606.ENSP00000363095	0	0	0	0	0.9	0	0.9
PSMC3	TP53	1847998	1846083	9606.ENSP00000298852	9606.ENSP00000269305	0	0	0	0	0.9	0	0.9
TP53	PSMA6	1846083	1844920	9606.ENSP00000269305	9606.ENSP00000261479	0	0	0	0	0.9	0	0.9
PSMA7	TP53	1855365	1846083	9606.ENSP00000359910	9606.ENSP00000269305	0	0	0	0	0.9	0	0.9
TP53	PSMC4	1846083	1842267	9606.ENSP00000269305	9606.ENSP00000157812	0	0	0	0	0.9	0	0.9
PSMB5	TP53	1854354	1846083	9606.ENSP00000355325	9606.ENSP00000269305	0	0	0	0	0.9	0	0.9
TP53	PSMA3	1846083	1842599	9606.ENSP00000269305	9606.ENSP00000216455	0	0	0	0	0.9	0	0.9
PSMA5	TP53	1846187	1846083	9606.ENSP00000271308	9606.ENSP00000269305	0	0	0	0	0.9	0	0.9
PSMC2	TP53	1847374	1846083	9606.ENSP00000292644	9606.ENSP00000269305	0	0	0	0	0.9	0	0.9
PSMA1	TP53	1861079	1846083	9606.ENSP00000414359	9606.ENSP00000269305	0	0	0	0	0.9	0	0.9
PSMC6	TP53	1860306	1846083	9606.ENSP00000401802	9606.ENSP00000269305	0	0	0	0	0.9	0	0.9
TP53	PSMA4	1846083	1842214	9606.ENSP00000269305	9606.ENSP00000044462	0	0	0	0	0.9	0	0.9
TP53	PSMB7	1846083	1844696	9606.ENSP00000269305	9606.ENSP00000259457	0	0	0	0	0.9	0	0.9
PSMC1	TXNL1	1844882	1842672	9606.ENSP00000261303	9606.ENSP00000217515	0.7	0.294	0	0	0	0	0.779
SUV39H1	CSNK2A1	1856539	1842650	9606.ENSP00000365877	9606.ENSP00000217244	0.117	0.096	0	0	0.72	0	0.756
